# *Plasmodium berghei* is resistant to aryl amino acetamides that inhibit *P. falciparum* growth by targeting the phospholipid transfer protein *Pf*START1

**DOI:** 10.64898/2026.09.22.753445

**Authors:** Claudia B.G. Barnes, Mrittika Chowdury, Dawson B. Ling, Thomas McLean, Alysha H. Literski, Natalie A. Counihan, Oliver Looker, Thorey K. Jonsdottir, Coralie Boulet, William Nguyen, Madeline G. Dans, Emma Yuxin Mao, Alan F. Cowman, Niall D. Geoghegan, Kelly L. Rogers, Danny W. Wilson, Brendan S. Crabb, Stephen W. Scally, Brad E. Sleebs, Hayley E. Bullen, Tania F. de Koning-Ward, Paul R. Gilson

## Abstract

In a previous screen for compounds that inhibit *Plasmodium falciparum* merozoite invasion of red blood cells, we identified the Medicines for Malaria Venture compound MMV006833. This compound inhibits *Pf*START1, a protein implicated in the expansion of the nascent parasitophorous vacuole membrane following invasion, to accommodate the developing ring-stage parasite. Live-cell lattice light-sheet microscopy of invading merozoites revealed that mNeonGreen-tagged *Pf*START1 is released from structures within the merozoite into the nascent parasitophorous vacuole approximately 109 seconds after invasion. Expansion microscopy of *Pf*START1-HA merozoites further showed that these punctate *Pf*START1-containing structures do not colocalise with known secretory organelles (rhoptries, micronemes and dense granules). Although analogues of MMV006833 are highly potent against *P. falciparum*, they were previously found to be ineffective against *P. berghei* parasites in the mouse malaria model. Here, we demonstrate that *Pb*START1 is highly resistant to MMV006833 and its analogues when expressed in *P. falciparum*, indicating that structural differences between the orthologous proteins reduce inhibitor potency. The crystal structure of *Pf*START1 in complex with WEHI-991 revealed the molecular basis for inhibition and provided a structural explanation for the reduced potency of this family of compounds against *P. berghei*. To sensitise *P. berghei* parasites to MMV006833 analogues, the parasites were engineered to express *Pf*START1; however, these chimeric parasites remained insensitive to the compounds. This suggests that factors beyond target engagement, such as compound half-life or bioavailability, contribute to the lack of efficacy observed in the mouse malaria model.
