## Supplemental Table 3 for "*Plasmodium berghei* is resistant to aryl amino acetamides that inhibit *P. falciparum* growth by targeting the phospholipid transfer protein *Pf*START1"

### Sheet: START1 Invasion Time Parameters
29th of July 2025
Filename	Contact (s)	Internalisation start (s)	START1 Secretion into PVM (s)	START1 Secretion Into PVM Post-Invasion (s)	Frame interval (s)
Experiment_2301_deskewed_ROI_2	23.7864	47.5728	142.718	95.1456	23.7864
Experiment_2301_deskewed_ROI_3_sub1	23.7864	71.3592	142.718	71.3592
Experiment_2301_deskewed_ROI_3_sub3	47.5728	142.718	404.369	261.65
Experiment_2301_deskewed_ROI_6	23.7864	47.5728	166.505	118.932
	47.5728	71.3592	166.505	95.1456
Experiment_2301_deskewed_ROI_6	47.5728	71.3592	214.078	142.718
Experiment_2301_deskewed_ROI_9	47.5728	71.3592	190.291	118.932
Experiment_2301_deskewed_ROI_12	47.5728	71.3592	166.505	95.1456
	47.5728	71.3592	237.864	166.505
	23.7864	47.5728	118.932	71.3592
Experiment_2302_deskewed_ROI_3_sub2	95.1456	118.932	237.864	118.932
Experiment_2302_deskewed_ROI_12_sub1	23.7864	47.5728	118.932	71.3592
Experiment_2302_deskewed_ROI_12_sub2	47.5728	71.3592	118.932	47.5728
Experiment_2302_deskewed_ROI_12_sub3	47.5728	71.3592	190.291	118.932
Experiment_2302_deskewed_ROI_13	23.7864	47.5728	95.1456	47.5728
Experiment_2291_deskewed_ROI_2	47.5728	47.5728	237.864	190.291
Experiment_2291_deskewed_ROI_3	23.7864	47.5728	118.932	71.3592
Experiment_2291_deskewed_ROI_4_sub1	71.3592	95.1456	166.505	71.3592
Experiment_2291_deskewed_ROI_4_sub2	23.7864	47.5728	166.505	118.932
Experiment_2291_deskewed_ROI_8	47.5728	47.5728	95.1456	47.5728
Experiment_2291_deskewed_ROI_10	23.7864	23.7864	71.3592	47.5728
Experiment_2300_deskewed_ROI_0	23.7864	47.5728	71.3592	23.7864
Experiment_2300_deskewed_ROI_1	23.7864	47.5728	71.3592	23.7864
Experiment_2300_deskewed_ROI_2	47.5728	71.3592	285.437	214.078
	47.5728	71.3592	309.223	237.864
9th of September 2025
Filename	Contact (s)	Internalisation start (s)	START1 Secretion into PVM (s)	START1 Secretion Into PVM Post-Invasion (s)	Frame interval (s)
Fast-01_deskewed_ROI_0	11.9464	35.8392	83.6248	47.7856	11.9464
Fast-02_deskewed_ROI_2	11.9464	35.8392	226.982	191.142
Fast-05_deskewed_ROI_0	11.9464	47.7856	107.518	59.732
	107.518	131.41	226.982	95.5712
	23.7864	47.5728	71.3592	23.7864
Fast-05_deskewed_ROI_1	11.9464	107.518	274.767	167.25
	23.8928	47.7856	119.464	71.6784
Fast-05_deskewed_ROI_2	35.8392	59.732	83.6248	23.8928
Fast-05_deskewed_ROI_3	35.8392	47.7856	143.357	95.5712
	59.732	83.6248	226.982	143.357

### Sheet: START1 Intensity
Seconds	Frame	Fast-01_deskewed_ROI_2	Fast-05_deskewed_ROI_0			Fast-05_deskewed_ROI_1		Fast-05_deskewed_ROI_2	Fast-05_deskewed_ROI_3		Experiment_2301_deskewed_ROI_2	Experiment_2301_deskewed_ROI_3_sub1	Experiment_2301_deskewed_ROI_3_sub2	Experiment_2301_deskewed_ROI_3_sub3	Experiment_2301_deskewed_ROI_6		Experiment_2301_deskewed_ROI_9	Experiment_2301_deskewed_ROI_12			Experiment_2302_deskewed_ROI_3_sub2	Experiment_2302_deskewed_ROI_12_sub1	Experiment_2302_deskewed_ROI_12_sub2	Experiment_2302_deskewed_ROI_12_sub3	Experiment_2302_deskewed_ROI_13	Experiment_2291_deskewed_ROI_2	Experiment_2291_deskewed_ROI_3	Experiment_2291_deskewed_ROI_4_sub1	Experiment_2291_deskewed_ROI_4_sub2	Experiment_2291_deskewed_ROI_8	Experiment_2291_deskewed_ROI_10	Experiment_2300_deskewed_ROI_0	Experiment_2300_deskewed_ROI_1	Experiment_2300_deskewed_ROI_2
23.8928	2	0.560011	0.945977	1	0.0651998	0.905792	1	0.0339157		0.676037	1	1		1	0.52732	1	1	0.868195	0.80566	0.366444	0.600819	1	0.647075	0.766776	0.664264	0.304481	0.689492	0.729412	0	0.429901	0.926045	1	0.822712	0.865727	0.598409
47.7856	4		0.835134		0.0778871	0.855798	0.132765	0.168361	0.78459	0.967449	0.939778	0.385225	0.174279	0.860875	0.684766	0.87138	0.737591	0.885314	1	0.868195	0.669663	0.746909	0.920074	0.660939	0.537161	0.39067	0.746941	1	0.92312	0.207525	1	0.798508	1	0.978183	0.452534
71.6784	6	0.434869	0.879439	0.591248	0.631262	0.42955	0.1219	0.197793	0.677443	0.752871	0.94421	0.383175	0.19975	0.850012	0.925445	0.913148	0.986722	1	0.588679	0.885314	0.513416	0.946414	0.889005	0.749694	0.539979	0.521124	0.560489	0.717647	0.72025	0.528651	0.905445	0.644879	0.824511	1	0.370781
95.5712	8	0.355222	1	0.303017	0.4638	0.463651	0.443684	0.0553045	0.814892	1	0.837103	0.386026	0.70267	0.917537	1	0.745831	0.979927	0.993394	0.343396	1	0.340004	0.846284	0.98116	0.920505	0.39744	0.682229	0.698304	0.435294	0.757438	0.364527	0.867311	0.631131	0.718499	0.851591	0.880976
119.464	10	0.303615	0.606643	0.24068	0.37895	0.55147	0.0917957	0.0694332	0.974728	0.664987	0.642439	0.375911	0.65713	0.778174	0.779195	0.566654	0.935118	0.780432	0.760377	0.993394	0.215299	0.624414	0.91256	1	0.544356	0.974802	0.796659	0.388235	0.514202	0.267241	0.861686	0.794063	0.614876	0.730497	0.988967
143.357	12	0.331626	0.738584		0.328944	0.433339	0		0.677534	0.611449	0.633856	0.456104	0.964538	0.902643	0.802341	0.530685	0.731816	0.840889	0.341509	0.780432	0.233498	0.555225	1	0.983094	0.549366	0.343047	0.676229	0.282353	0.697488	0.239207	0.73274	0.841213	0.659707	0.651544	1
167.25	14	0.343847	0.459391	0.295814	0.396953	0.581466		0.0481254		0.63888	0.689595	0.320402	0.919744	0.776359	0.753093	0.438916	0.568852	0.873007	0.481132	0.840889	0.117075	0.685251	0.80458	0.990651	0.654856	0.706353	0.475801	0.305882	0.721745	0.169295	0.572772	0.759422	0.74486	0.799258	0.0698149
191.142	16	0.251043	0.668243		0.287215	0.338341	0.12954	0.248438	0.670389	0.952577	0.689956	0.249309	0.867836	0.689429	0.743498	0.605123	0.708384	0.554409	0.403774	0.873007	0.170466		0.602059	0.862925	0.861622	1	0.750605	0.188235	0.69035	0.104294	0.271216	0.59317	0.677937	0.659783	0.427926
215.035	18	0.1673	0.638076	0.312272	0.301428	0.497509	0.314758	0.0915237	0.698456	0.648921	0.52177	0.224003	0.635611	0.657693	0.64265	0.375031	0.644183	0.708173	0.320755	0.554409	0.21642	0.800102	0.629033	0.76525	0.199421	0.955478	1	0.505882	0.45515	0.164297	0.216244	0.566137	0.525644	0.66652	0.508955
238.928	20	0.209479	0.577955	0.33153	0.336483	0.333037	0.66052	0.41805	0.72971	0.76155	0.402533	0.298544	0.42205	0.65303	0.671475	0.411751	0.663178	0.660095	0.386792	0.708173	0.146809	0.594671	0.695566	0.7598	0.393367	0.642068	0.475178	0.270588	0.40361	0.0871463	0.0774406	0.552788	0.508734	0.480216	0.534806
262.821	22	0.188046	0.438412	0.311191	0.353107	0.53903	0.601866	0.315802	0.380079	0.684326	0.438611	0.246984	0.256489	0.619132	0.672324	0.39393	0.39102	0.63051	0.228302	0.660095	0.314024	0.857818	0.643712	0.768833	1	0.408242	0.510424	0.552941	0.324413	0.0611231	0.108332	0.453118	0.501346	0.43368	0.634925
286.714	24	0.0118187	0.435619	0.136982	0.35018	0.544671	0.630053	0.435201	0.713667	0.946911	0.235284	0.232874	0.154363	0.533829	0.657542	0.524804	0.260506	0.549511	0.422642	0.63051	0.526812	0.778156	0.576804	0.671915	0.645247	0.548663	0.552557	0.929412	0.216026	0.162114	0.0258361	0.585662	0.706844	0.413007	0.624228
310.606	26	0.0490191	0.489996	0.265089	0.429156	0.355991	0.542055	0.311605	0.37476	0.571645	0.33242	0.293681	0.153726	0.472226	0.574035	0.420997	0.276267	0.674623	0.383019	0.549511	0.916639	0.738118	0.559935	0.600659	0.774177	0.507628	0.578424	0.588235	1	0.116013	0.0104545	0.547659	0.739299	0.361878	0.770307
334.499	28	0	0.444407			0.479196	0.317061	0.461934	0.402114	0.571905	0.25155	0.270153	0	0.512049	0.518218	0.375586	0.258468	0.480646	0.337736	0.674623	0.895027	0.812105	0.311459	0.599258	0.830237	0.754943	0.546219	0.317647	0.778106	0.127503	0.00652816	0.536824	0.663677	0.360592	0.634812
358.392	30	0.00387632	0.377212	0.140637	0.362613	0.436644	0.433286	0.45821	0.359666	0.613352	0.314211	0.246988	0.381779	0.446743	0.580701	0.366095	0.256363	0.389995	0.29434	0.480646	1	0.651189	0.0876936	0.61002	0.706957	0.470418	0.589928	0.0588235	0.564285	0.0841304	0.0402846	0.507825	0.677588	0.455406	0.397638
382.285	32	0.0792539	0.346346	0.147971	0.352526	0.566205	0.243509	0.387944	0.399769	0.773451	0.240172	0.431925	0.419042	0.425571	0.569833	0.244222	0.239869	0.368427	0.645283	0.389995	0.899824	0.481182	0.265626	0.700503	0.727741	0.533311	0.428098	0.329412	0.560248	0.189688	0.0305582	0.545358	0.865895	0.246176	0.494037
406.178	34	0.102512	0.29835	0.182835	0.386193	0.696893	0.278857	0.184879	0.488255	0.589734	0.280512	0.215107	0.388213	0.363483	0.563824	0.294255	0.185924	0.446445	0.122642	0.368427	0.418488	0.624858	0.269139	0.603573	0.702318	0.485731	0.274786	0.105882	0.53887	0.0741634	0.0201508	0.527991	0.700361	0.498642	0.402688
430.07	36	0.0786864	0.165792	0.147013	0.441546	0.584919	0.214387	0.420169	0.586566	0.289634	0.283622	0.263824	0.533617	0.296633	0.518108	0.270227	0.225505	0.273059	0.25283	0.446445	0.804364	0.845366	0.542851	0.473979	0.651768	0.576441	0.344361	0.352941	0.470586	0.120236	0.0702728		0.803687		0.404832
453.963	38	0.0667116	0.32731	0.200837	0.429989	0.432023	0.269014	0.136744	0.581001	0.408921	0.31991	0.247046	0.374973	0.301924	0.51559	0.248191	0.155958	0.30938	0.420755	0.273059	0.50918	0.681687	0.471641	0.547431	0.678823	0.534492	0.567359	0.0823529	0.387651	0.183254	0.0401341		0.840589		0.315768
477.856	40	0.00875236	0.378312	0.249713	0.380855	0.370821	0.2446	0.289272	0.709271	0.339439	0.49079	0.271956	0.310329	0.219936	0.665453	0.18571	0.186017	0.357111	0.177358	0.30938	0.44706	0.756281	0.471453	0.334216	0.597718	0.41473	0.575804	0.341176	0.241628	0.22542	0		0.849403	0.164183	0.45531
501.749	42	0.0243212	0.229279	0.189294	0.413145	0.637722	0.467522		0.549186	0.22874	0.472466	0.287177	0.333363	0.110915	0.561155	0.268185	0.174465	0.298664	0.315094	0.357111	0.403052	0.61004	0.188686	0.198466	0.656232	0.467192	0.538104	0.0117647	0.487367	0.0843889	0.0489951		0.890492	0.0844358	0.421082
525.642	44	0.0110616	0.214732		0.415931	0.527453	0.526436	0.226954	0.734513	0.247897	0.508839	0.307757	0.772298	0.171917	0.56455	0.202617	0.193889	0.28211	0.254717	0.298664	0.39452	0.541835	0.472045	0.265887	0.689977	0.342451	0.566168	0.564706	0.536852	0.111791	0.0329287		0.855387	0.14135	0.162151
549.534	46	0.0234545	0.232528		0.414552	0.244915	0.463153	0.147188	0.631642	0.225599	0.466115	0.335656	0.967832	0.1518	0.48634	0.347049	0.22564	0.254001	0.1	0.28211	0.497457	0.46128	0.199835	0.244717	0.674318	0.290003	0.550011	0.223529	0.518837	0.10214	0.00130751		0.781544	0.138365	0.436266
573.427	48	0.0179903	0.116732		0.391023	0.342656	0.484229	0.140792	0.70767	0.172331	0.452298	0.384218	0.906745	0.15762	0.287914	0.226743	0.171442	0.263262	0.24717	0.254001	0.341058	0.526813	0.426991	0.130616	0.657203	0.379183	0.55133	0.317647	0.651517	0.0519891	0.0819369		0.871571	0.158556	0.338397
597.32	50	0.0415971	0.137744		0.415918	0.364043	0.467121	0.0557228	0.562081	0	0.468925	0.204032	0.907119	0.103418	0.401957	0.249171	0.166188	0.359129	0.0490566	0.263262	0.350752	0.381134	0.366459	0.230675	0.769841	0.336681	0.345167	0.105882	0.658693	0.255177			0.720098	0.21337	0.373656
621.213	52	0.0264143	0.138429		0.369533	0.4121	0.531561	0.18334	0.539851		0.20808	0.186056	0.751175	0.0870173	0.497659	0.261863	0.205946	0.261859	0.207547	0.359129	0.301454	0.469388	0.210175	0.138753	0.736798	0.32074	0.736389	0.341176	0.421476	0.134683			0.652889	0.292424	0.384777
645.106	54	0.0555469	0.166236		0.372915	0.536851	0.478562	0.126353	0.533047	0.160858	0.153642	0.095873	0.84702	0.087092	0.377977	0.253255	0.207798	0.217593	0.137736	0.261859	0.262945	0.320536	0.437435		0.76502	0.385953	0.580805	0	0.48419	0.0606635			0.846225	0.186348	0.338445
668.998	56	0.0365739	0.11869		0.371101	0.307682	0.472311	0.167835	0.866313	0.106594	0.134261	0	0.979228	0.0606562	0.514468	0.167317	0.172031	0.239162	0.20566	0.217593	0.377791	0.369232	0.286627		0.658687	0.266929	0.296127	0.364706	0.501458	0.0175786			0.753518	0.18294	0.335701
692.891	58	0.0693458	0.181536		0.319755	0.507266	0.511849	0.190749	0.629754	0.294694	0.240097		0.701375	0.0106523	0.427991	0.166713	0.184282	0.343429	0.203774	0.239162	0.327897	0.245121	0.417552		0.649778	0.275611	0.515993	0.247059	0.455748	0.149648			0.776144	0.218534	0.281042
716.784	60	0.0824698	0.0639108		0.299796	0.298083	0.465387	0.108203	0.462589	0.183239	0.399143		0.728339	0	0.464919	0.25185	0.166441	0.176989	0.29434	0.343429	0.358758	0.177156	0.309938		0.600921	0.29082	0.418608	0.211765	0.611713	0.0956197			0.737198	0.208283	0.144616
740.677	62	0.0781401	0.133725		0.345233	0.580435	0.466623	0.0888653	0.366971		0.279826		1		0.435478	0.242278	0.153921	0.212876	0.422642	0.176989	0.219033	0.179573	0.396363		0.554309	0.246341	0.5449	0.129412	0.529601	0			0.534657	0.171043	0.162261
764.57	64	0.0521372			0.402185	0.538956	0.511071	0.12835	0.346306	0.399606	0.362398		0.855913		0.349384	0.20149	0.157819	0.241187	0.318868	0.212876	0.259759	0.155184	0.443192		0.676726	0.230325	0.534586		0.344072	0.0226052			0.634246	0.269271	0.19651
788.462	66		0.114631		0.349189	0.294442	0.491934		0.278455	0.263831	0.228438		0.650191		0.345305	0.229749	0.118634	0.108319	0.39434	0.241187	0.217437	0.1959	0.250777		0.785743	0.136146	0.634645		0.350389	0.193164			0.47779	0.184125	0.195468
812.355	68		0.0727174		0.406576	0.697577	0.433202	0.0473022	0.537679	0.200992	0.170059		0.878266		0.261497	0.14667	0.204052	0.121646	0.437736	0.108319	0.157372	0.196166	0.459187	0.0674211	0.651424	0.204813	0.492581			0.185208			0.526159	0.166575	0.225079
836.248	70		0.0590618		0.418224	0	0.386071	0.0543059	0.346179	0.110335	0.228999		0.6402		0.231125	0.173819	0.150292	0.177372	0.424528	0.121646	0.15113	0.204661	0.394936	0.151874	0.592451	0.376967	0.501209			0.187075		0.335732	0.448997	0.101173	0.177547
860.141	72		0.100609		0.281542	0.0799809	0.481463	0.143032	0.333158	0.139558	0.0388025				0.234479	0.186086	0.198865	0.239017	0.388679	0.177372	0.142193	0.151646	0.292722	0.0358679	0.519479	0.213221	0.507602			0.155077		0.374419	0.317661	0.147275	0.0916118
884.034	74		0.162119		0.294026	0.416215	0.405043	0.276385	0.261728	0.0266932	0.14624				0.139885	0.152943	0.180468	0.210242	0.30566	0.239017	0.206684	0.189088	0.415288	0.10368	0.485147	0.3116	0.452682			0.0946718		0.382297	0.466246	0.103903	0.066597
907.926	76		0.143882		0.232767	0.324406	0.367708	0.241839	0.343554	0.119992	0.119267				0.170791	0.18424	0.165986	0.14069	0.260377	0.210242	0.21186	0.180639	0.2237		0.448772	0.165088	0.816865			0.129341		0.299089	0.402211	0.126358	0.0838749
931.819	78		0.0912196		0.329857	0.173833	0.402054	0.262431	0.228867	0.139465	0.293452				0.170285	0.143599	0.128636	0.192263	0.322642	0.14069	0.18795	0.190888	0.269514		0.466521	0.221871	0.343152			0.116674		0.452284	0.473481	0.0864363	0.110261
955.712	80		0.0967047		0.206233	0.433128	0.399361	0.134693	0.34956	0.161423	0.259558	0.146686			0.200917	0.153302	0.208943	0.236861	0.256604	0.192263	0.204866	0.197598	0.157176		0.437848	0.206869	0.395014			0.184978		0.331999	0.314289		0.0153155
979.605	82		0.19264		0.160627	0.349655	0.429635	0.120523	0.27145	0.138876	0.082583	0.157744			0.126759	0.201016	0.215469	0.219764	0.473585	0.236861	0.209216	0.113857	0.19511		0.403415	0.147459	0.399923			0.265719		0.379626	0.251575		0.0497228
1003.5	84		0.24468		0.174819	0.235453	0.454498	0.103358	0.0540641	0.008096	0.0892587	0.160383			0.149726	0.135187	0.251	0.143439	0.335849	0.219764	0.209526	0.0444739	0.256901	0.0733129	0.326322	0.230647	0.182165			0.411058		0.337933	0.263414	0.119937	0.12583
1027.39	86		0.111726		0.0938891	0.412489	0.391995	0.386972	0.218031	0.16964	0.221857	0.14512			0.11522	0.177559	0.29666	0.159566	0.301887	0.143439	0.240258	0.155501	0.258704	0.0340386	0.345602	0.0984295				0.547695		0.262667	0.146773	0.0737249	0.0819468
1051.28	88		0.150127		0.044758	0.516233	0.445384	0.480219	0.181156	0.167601	0.0531756	0.129846			0.106173	0.160244	0.27652	0.142397	0.186792	0.159566	0.170168	0.235826	0.311422	0.187452	0.39425	0.0939508	0.0855133			0.599713		0.239495	0.19306	0.0530837	0.0547621
1075.18	90		0.183146		0.0856142	0.363064	0.328194	0.431018	0.0724692	0.140047	0.129909	0.186282			0.164084	0.13669	0.239162	0.114505	0.298113	0.142397	0.184115	0.204564	0.208165	0.100778	0.483158	0.127753	0.239265			0.787908		0.20942	0.117716	0.150081	0.0935951
1099.07	92		0.163348		0.100952	0.228052	0.354972	0.400467	0.0260925	0.205717	0.0791524	0.199315			0.09781	0.19195	0.218222	0.154321	0.284906	0.114505	0.164297	0.160503	0.239948	0.325133	0.363048	0.090889	0.220232			0.800488		0.278339	0.226325	0.0684188	0.114329
1122.96	94		0.190214		0.060668	0.289327	0.311242	0.285129	0.127843	0.190504	0.0878414	0.224491			0.173323	0.0874892	0.211739	0.17531	0.288679	0.154321	0.165466	0.234714	0.269543	0.142904	0.335062	0.183266	0.258134			0.774781		0.243548	0.164484	0.0674917	0.106064
1146.85	96		0.237038		0.0372138	0.33571	0.425405	0.464633			0.0891385	0.316528			0.107172	0.135317	0.179862	0.0652838	0.218868	0.17531	0.194722	0.129429	0.218253	0.234712	0.380048	0.0991218	0.172749			0.777222		0.197752	0.609859		0.158212
1170.75	98		0.111549		0.0906044	0.323848	0.352837	0.323211	0.079788	0.162406	0.0699777	0.208352			0.0399398	0.216501	0.16836	0.129366	0.435849	0.0652838	0.148818	0.183826	0.25831	0.165689	0.372374	0.133898	0.319851			0.765934		0.252844	0.376046	0.0670889	0.0908373
1194.64	100		0.114089		0.0370978	0.255562	0.423757	0.39708	0.0402422		0	0.284534			0.051314	0.2092	0.301308	0.195786	0.356604	0.129366	0.13688	0.146853	0.0961934	0.203083	0.394817	0.243704	0.112113			0.879506		0.277085	0.272125	0.197663	0.0931619
1218.53	102		0.0980941		0.106342	0.260405	0.399591	0.290864		0.188109	0.132178	0.241841			0.0743909	0.274196	0.110955	0.157034	0.309434	0.195786	0.112144	0.192316	0.12406	0.239898	0.325614	0.362371	0.0986664			1		0.263707	0.343879	0.101422	0.0282586
1242.43	104		0.217476		0.140001	0.398102	0.633505	0.388659		0.1731	0.0781258	0.272516			0.0538188	0.193959	0.257685	0.225277	0.226415	0.157034	0.194359	0.209938	0.142252	0.238459	0.279704	0.231564	0.298087			0.653569		0.236588	0.257429	0.135401	0.0574708
1266.32	106		0.192528		0.106381	0.372	0.503893	0.329283	0.162632	0.181034	0.0271788	0.291147			0.110553	0.219523	0.270365	0.074147	0.237736	0.225277	0.165247	0.115794	0.181107	0.17119	0.255933	0.0884373	0.4065			0.533793		0.245984	0.123358	0.120233	0.0472179
1290.21	108		0.299391		0.0830886	0.356476	0.573296	0.338365	0.0787245	0.151391	0.03726	0.314725			0.219628	0.293569	0.283879	0.19719	0.233962	0.074147	0.143622	0.206986	0.187832	0.162396	0.346931	0.0643813	0.221184			0.673905		0.295207	0.222414	0.183377	0.0778231
1314.1	110		0.238708		0.0796093	0.314418	0.590068	0.292808		0.240683	0.196581	0.285645			0.131152	0.184077	0.297157	0.133368	0.3	0.19719	0.184994	0.184983	0.329173	0.277658	0.286252	0.0507314	0.153752			0.552607		0.230769	0.276662	0.268035	0.0504052
1338	112		0.182834		0.062666	0.454757	0.592642	0.328595		0.19028	0.212422	0.261282			0.190118	0	0.126843	0.157967	0.235849	0.133368	0.137044	0.174428	0.309947	0.180425	0.365105	0.107394	0.143731			0.50619		0.266101	0.101905	0.119607	0.00220791
1361.89	114		0.112477		0.0963408	0.268214	0.523709	0.272094		0.240486	0.158455	0.195845			2.73748e-05	0.289175	0.254923	0.130271	0.403774	0.157967	0.199547	0.174821	0.368121	0.255781	0.360627	0.0243986	0.174287			0.642166		0.224187	0.227751	0.0576432	0.0660974
1385.78	116		0.137414		0.0962222	0.29461	0.598562	0.301835		0.171706	0.290212	0.237837			0.0900219	0.265326	0.305096	0.196994	0.303774	0.130271	0.19283	0.124554	0.319048	0.157892	0.25567	0.140354	0.2633			0.308459		0.189866	0.271725	0.130834	0.0233346
1409.68	118		0.15027		0.0859964	0.368548	0.553853	0.196214		0.170687	0.31387	0.286638			0.135423	0.377922	0.262619	0.186474	0.415094	0.196994	0.166208	0.148882	0.423234	0.12133	0.273709	0.094529	0.280574			0.0805687		0.232692	0.294358	0.250046	0.118061
1433.57	120		0.186759		0.0693958	0.417004	0.510601	0.224782			0.280071	0.217228			0.136162	0.189108	0.26773	0.17102	0.281132	0.186474	0.191938	0.11274	0.43674	0.148909	0.322728	0.152744	0.238551			0.464139		0.165433	0.205578	0.128351	0.0269466
1457.46	122		0.1289		0.075904	0.295273	0.436675	0.324682		0.167457	0.255201	0.237988			0.0269505	0.269704	0.20699	0.0670058	0.49434	0.17102	0.115554	0.160508	0.362937	0.133606	0.270141	0.093594	0.216458			0.520638		0.212376	0.259698	0.06722	0.0992002
1481.35	124		0.134731		0.111884	0.307661	0.453387	0.357865		0.180474	0.269694	0.200801			0.128689	0.275976	0.203378	0.0356698	0.798113	0.0670058	0.141565	0.169477	0.342397	0.0904331	0.322714	0.106152	0.188063			0.387075		0.231353	0.239215		0.0746112
1505.25	126		0.207154		0.0430825	0.371631	0.554725	0.242905			0.286201	0.153123			0	0.245185	0.226086	0.0556536	0.515094	0.0356698	0	0.116625	0.323227	0.279904	0.294756	0.0616121	0.131732			0.5109		0.225839	0.247475	0.0559182	0.0220079
1529.14	128		0.182647		0.0573046	0.418604	0.547188	0.265886		0.205929	0.272273	0.255976			0.0737065	0.171058	0.238934	0.107943	0.437736	0.0556536	0.0864145	0.111822	0.245217	0.130717	0.339135	0.139162	0.0349894			0.371277		0.19003	0.100856	0.198827	0.0639926
1553.03	130		0.238598	0.00460625	0.0667018	0.339888	0.351136	0.321956		0.247254		0.329598			0.270216	0.173067	0.230734	0.0535337	0.437736	0.107943	0.101401	0.172893	0.262367	0.0716223	0.303947	0.217685	0.0430131			0.458969		0.135657	0.21111		0.010486
1576.92	132		0.212688	0	0.0329229	0.35978	0.433322	0.343938		0.182864	0.234673	0.295764			0.0801396	0.229063	0.134513	0.0574769	0.586792	0.0535337	0.136213	0.135675	0.298235	0.0849198	0.261193	0.144111	0			0.159471		0.177073	0.194996	0	0.0545461
1600.82	134		0.180102		0.0330109	0.454978	0.482539	0.347366		0.11637		0.37832			0.24254	0.355576	0.212825	0.0517755	0.39434	0.0574769	0.121871	0.101165	0.215238	0.103554	0.331353	0.171568	0.280574			0.600574		0.191149	0.163461		0.0326781
1624.71	136		0.251517		0.0400757	0.398796	0.576127	0.302915		0.131433	0.238364	0.413228			0.281098	0.139924	0.289503	0.0452349	0.173585	0.0517755	0.148439	0.151177	0.273168	0	0.254159	0.086107	0.238551			0.0606061		0.25523	0.153532		0.0105327
1648.6	138		0.22302		0.0518908	0.43337	0.570289	0.331469		0.196866		0.285073			0.253846	0.298747	0.435981	0.0392441	0.277358	0.0452349	0.141976	0.328012	0.242813	0.369189	0.26507	0.20598	0.216458			0.149361		0.26583	0.122455		0.0266619
1672.5	140		0.328026			0.501382	0.52883	0.248802		0.187163		0.318131			0.269067	0.312027	0.358503	0.0867653	0.288679	0.0392441	0.079084	0.159442	0.433302	0.121646	0.29402	0.130347	0.188063			0.25354		0.215532	0.0598111		0.049103
1696.39	142		0.316115		0.013677	0.438907	0.554677	0.368512		0.168523	0.149896	0.284375			0.167137	0.354792	0.205912	0.0810494	0.292453	0.0867653	0.104595	0.0553043	0.372273	0.106973	0.410644	0.0952427	0.131732			0.490909		0.252367	0.118661		0.0291165
1720.28	144		0.229583		0.0156133	0.37541	0.600247	0.259895		0.152817		0.226453			0.237846	0.279488	0.254873	0	0.409434	0.0810494	0.156785	0.099819	0.330694		0.319882	0.100917	0.0349894			0.473761		0.263436	0.0752816		0.0952765
1744.17	146		0.253912		0.0208193	0.285621	0.694226	0.275035		0.171805	0.18302	0.343341			0.279099	0.281449	0.191001	0.0287168	0.233962	0	0.147853	0.0673278	0.172194		0.323793	0.106109	0.0430131			0.420882		0.22554	0.0749233		0.00188636
1768.07	148		0.285522		0	0.469671	0.532844	0.329567		0.102787	0.206538	0.341483			0.296003	0.504255	0.2746	0.101952	0.360377	0.0287168	0.133384	0.0449022	0.603721		0.354194	0.0584539	0			0.670458		0.254475	0.0128592		0.06339
1791.96	150		0.208527		0.0611626	0.436812	0.596115	0.194743		0.156725		0.343107			0.26752	0.266927	0.191212	0.033615	0.303774	0.101952	0.186694	0.0138235	0.561579		0.27764	0.0476767				0.719604		0.186661	0.0347053		0.0894358
1815.85	152		0.149278			0.623292	0.609801	0.203541		0.155996	0.255581	0.45264			0.438188	0.163593	0.234472	0.0359954	0.315094	0.033615	0.121761	0.145527	0.577038		0.391115	0.115227				0.532931		0.210866	0.0906497		0.0764276
1839.75	154		0.149086		0.0268631	0.485785	0.680673	0.353141		0.150842	0.240402	0.310834			0.205365	0.323821	0.184989	0.0326817	0.256604	0.0359954	0.0829204	0.109033	0.472899		0.227792	0.118728				0.520781		0.180727	0.0287312		0.076408
1863.64	156		0.156372			0.686979	0.553364	0.226685		0.155032		0.364135			0.154517	0.407766	0.216967	0.0558924	0.167925	0.0326817	0.204936	0.0837213	0.440882		0.300285	0.11184				0.589085		0.179758	0.133588		0.0553414
1887.53	158					0.477017	0.414615	0.249828		0.129787		0.380294			0.241062	0.289159	0.179862	0.0513342	0.301887	0.0558924	0.169464	0.0338373	0.383027		0.302861	0.0684567				0.555536		0.198721	0.027652		0.0251879
1911.42	160		0.277579		0.0347565	0.477133	0.286411	0.242284		0.131205		0.37417		0.120797	0.23623	0.27498	0.155562	0.0230877	0.330189	0.0513342	0.134171	0.0626673	0.374536		0.336229	0.0246877				0.507798		0.157049	0.0986029		0.0197325
1935.32	162		0.167074		0.0728638	0.466577	0.517672	0.276263		0.0438086	0.102039	0.363379		0.0862198	0.15167	0.176808	0.191708	0.102596	0.0849057	0.0230877	0.130711	0.0485684	0.341711		0.310657	0.150032				0.430676		0.161423	0.08405		0.00343521
1959.21	164		0.184362		0.0795316	0.400017	0.35537	0.237912			0.0855377	0.36641		0.0949616	0.12914	0.324066	0	0.0609716	0.171698	0.102596	0.1043	0.0906458	0.119645		0.270479	0.0797977				0.490162		0.126732	0.0975634		0.0173062
1983.1	166		0.190247		0.044715	0.371789	0.311037	0.228992		0.0895948		0.278431		0.0833489	0.2268	0.3273	0.223316	0.116459	0.0679245	0.0609716	0.1124	0.0260357	0.162313		0.292894	0.116315				0.581387		0.0902104	0.0664612		0.048795
2007	168		0.163029		0.0594318	0.360391	0.287559	0.244619		0.12105	0.122327	0.29659		0.0907231	0.0821517	0.308548	0.326794	0.108666	0.054717	0.116459		0.136787	0.449288		0.140199	0.0633857				0.444607		0.0756502	0.0732797		0.012759
2030.89	170		0.0673773		0.0675488	0.168336	0.311674	0.292173		0.09185		0.260685		0.076124	0.0817273	0.298551	0.215107	0.0932119	0.116981	0.108666		0.0729929	0.200201		0.353209	0.0506814				0.434181		0.0910723	0.0902976		0.029006
2054.78	172		0.0803756		0.0138715	0.211687	0.306199	0.256224		0.110618		0.279775		0.0747089	0.173159	0.355756	0.278204	0.196625	0.169811	0.0932119		0.0403743	0.258291		0	0.126379				0.37728		0.0799812	0.0425249		0.0213562
2078.67	174		0.111803		0.0460402	0.193579	0.383464	0.351765		0.114515	0.0716904	0.285202		0.0918803	0.224432	0.391022	0.370905	0.102538	0.1	0.196625		0.112118	0.288928		0.198309	0.159392				0.410312		0.0608336	0.0193878		0.0290391
2102.57	176		0.134734				0.290863	0.359457		0.130629	0.164981	0.288141		0.0697815	0.11559		0.255201	0.16589	0.0943396	0.102538		0.106509	0.395424		0.224447	0.15461				0.439638		0.0802946	0		0.0406138
2126.46	178		0.165144		0.00392507	0.102474	0.311994	0.386419		0.111832		0.325491		0.0792427	0.0862442		0.093063	0.0670492	0.273585	0.16589		0.118293	0.396645		0.307245	0.139265				0.36243		0.0139689	0.0262473		0.0524278
2150.35	180		0.128264			0.0663869	0.322145	0.438427		0.116928	0.181472	0.305662		0.0992273	0.11006		0.0678207	0.149061	0.267925	0.0670492		0.0790353	0.397068		0.220151	0.11598				0.302025		0.0334798	0.118857		0.0234733
2174.24	182		0.165083		0.0311527		0.264622	0.437374		0.0778535		0.289239		0.123423	0.202573		0.294698	0.24516	0.0679245	0.149061		0.0644775	0.389009		0.219342	0				0.379922		0.0337576			0.0399363
2198.14	184		0.0836713		0.0556118	0.334457	0.31194	0.323197		0.0907599	0.17678	0.218063		0.081496			0.0275324	0.210821	0.103774	0.24516		0.086128	0.496858		0.27582	0.0526549				0.298779		0.011084			0.0180855
2222.03	186		0.0277579			0.335847	0.324545	0.179494		0.106289		0.156325		0.0981176			0.352289	0.172062	0.0773585	0.210821		0.0601943	0.389272		0.323847	0.0306687				0.301881		0			0
2245.92	188		0.0479559			0.316797	0.301877	0.290999		0.124294		0.170385		0.144752			0.246436	0.204693	0.164151	0.172062		0.099151	0.418773		0.231271	0.0821066				0.299698		0.0183854
2269.82	190		0.125609			0.229966	0.281431	0.293766		0.107542		0.215499		0.122341			0.194849	0.168372	0.137736	0.204693		0.0945874	0.364487		0.235088	0.0648774				0.34893		0.00364004
2293.71	192		0.186617			0.310797	0.327432	0.37059		0.0732236		0.158704		0.131459			0.223156	0.286241	0.224528	0.168372		0	0.442103		0.285139	0.11603				0.292977		0.0235142
2317.6	194		0.214307			0.368116	0.300581	0.249922		0.102534		0.148001		0.097897			0.246975	0.275859	0.173585	0.286241		0.0272697	0.378772		0.223098	0.111737				0.328393		0.0808289
2341.49	196		0.108695			0.435981	0.30997	0.34491		0.0671884		0.0865137		0.111919			0.227021	0.227752	0.190566	0.275859		0.0512199	0.398524		0.158151	0.043587				0.349734		0.065186
2365.39	198					0.434718	0.278098	0.227319		0.0710045		0.111933		0.140734			0.237293	0.247084	0.364151	0.227752		0.0412768	0.31485		0.383548	0.140189				0.412322		0.0784924
2389.28	200		0.126484			0.386535	0.281121	0.20396		0.0701991				0.105139			0.116781	0.251961	0	0.247084		0.0196568	0		0.298114	0.201534				0.398822		0.0905167
